# A genome-wide genetic screen identified targets for destabilizing the parasitophorous vacuole of *Chlamydia trachomatis*

**DOI:** 10.1101/2024.08.02.606337

**Authors:** Mohammed Rizwan Babu Sait, Lana H. Jachmann, Milica Milivojevic, Celia Llorente-Sáez, Soniya Dhanjal, Fabian Schumacher, Sara Henriksson, Naga Venkata Gayathri Vegesna, Anastasiia Chaban, Partha Mohanty, Magnus Ölander, Samada Muraleedharan, Sepideh Farmand Azadeh, Burkhard Kleuser, Bernhard Schmierer, Barbara S. Sixt

## Abstract

The bacterial pathogen *Chlamydia trachomatis* employs the effector CpoS to suppress a host defense response that aborts intracellular bacterial growth by inducing host cell death. While conducting a CRISPR knock-out screen for genes contributing to this response, we uncovered a mutant deficient for CpoS to display a markedly increased reliance on host cellular ceramide synthesis, compensating for its diminished ability to acquire sphingolipids via modulating membrane trafficking. Employing the power of the just recently established molecular genetic toolbox for *Chlamydia*, we developed an innovative microscopic reporter system that revealed the mutant to thrive in unstable parasitophorous vacuoles (inclusions), characterized initially by the release of individual bacteria from otherwise intact-appearing vacuoles. CpoS-deficient inclusions were further destabilized by disruptions in ceramide synthesis, while supplementation of sphingoid bases stabilized them, also preventing the defensive host cell death response. Notably, early inclusion destabilization, achieved by simultaneous disruption of two transport routes, caused infection clearance without damaging the host cells. Overall, this study highlights the inclusion’s role as a refuge, demonstrates CpoS to maintain inclusion integrity by ensuring sphingolipid supply, and provides directions for a future therapeutic exploitation.

**SIGNIFICANCE:** A wide range of clinically significant microbes evolved to hide from the intrinsic defenses of their host cells by thriving within membrane-enclosed pathogen-containing vacuoles. This raises the intriguing possibility that such vacuoles could be targeted therapeutically. The bacterial pathogen *Chlamydia trachomatis* could be an exceptionally well-suited target for such innovative medicines given its medical importance and strict dependence on host cells. However, progress has been stalled by the lack of sensitive tools for detecting inclusion damage. Here, we resolved this major technical roadblock and uncovered the pathogen to employ the secreted effector CpoS, a modulator of membrane trafficking, to stabilize its vacuole by ensuring adequate sphingolipid supply. These methodological advances and mechanistic insights should promote the development of vacuole-destabilizing therapeutics.
