## Supplementary material for "A genome-wide genetic screen identified targets for destabilizing the parasitophorous vacuole of *Chlamydia trachomatis*": Table S2

### Sheet: S2A-general infection hits
Table S2A: Genes identified as "general infection hits" in the CRISPR screen. Hits were defined based on the following criteria: enriched in both KO30h vs UI30h (FDR ≤ 0.05 and FC ≥ 1.25, R1+R2) and WT60h vs UI60h (FDR ≤ 0.2 and FC ≥ 1.25, at least one replicate). The following information from the analysis with MAGeCK is presented for the indicated comparisons and genes: sgRNAs (number of sgRNAs…
			Score		p-value		FDR		enriched sgRNAs		LFC
Comparison	Gene	sgRNAs	R1	R2	R1	R2	R1	R2	R1	R2	R1	R2
KO30h-UI30h	ASNA1	4	7.0452e-09	2.7632e-08	2.5565e-07	2.5565e-07	0.000171	0.000121	4	4	1.0229	0.96706
KO30h-UI30h	B3GALT6	4	1.9965e-10	8.1189e-10	2.5565e-07	2.5565e-07	0.000171	0.000121	4	4	1.1454	1.0463
KO30h-UI30h	B3GAT3	4	1.8491e-11	2.5022e-09	2.5565e-07	2.5565e-07	0.000171	0.000121	4	4	0.91163	0.75813
KO30h-UI30h	B4GALT7	4	1.004e-14	1.0034e-14	2.5565e-07	2.5565e-07	0.000171	0.000121	4	4	1.4277	1.7033
KO30h-UI30h	COG4	4	9.4077e-07	9.3164e-11	3.3235e-06	2.5565e-07	0.001694	0.000121	4	4	0.7699	1.1504
KO30h-UI30h	EXT1	4	4.6855e-11	1.5408e-13	2.5565e-07	2.5565e-07	0.000171	0.000121	4	4	1.0637	1.3683
KO30h-UI30h	EXT2	4	1.169e-10	5.0637e-11	2.5565e-07	2.5565e-07	0.000171	0.000121	4	4	0.72728	1.0925
KO30h-UI30h	EXTL3	4	3.7474e-11	1.7197e-09	2.5565e-07	2.5565e-07	0.000171	0.000121	4	4	0.96661	0.91658
KO30h-UI30h	GET4	4	2.04e-12	1.7928e-10	2.5565e-07	2.5565e-07	0.000171	0.000121	4	4	1.1579	1.306
KO30h-UI30h	NDST1	4	4.3068e-12	3.5159e-11	2.5565e-07	2.5565e-07	0.000171	0.000121	4	4	1.0656	1.0839
KO30h-UI30h	PTAR1	4	1.8785e-07	3.5629e-09	7.6696e-07	2.5565e-07	0.00045	0.000121	4	4	0.89566	1.1893
KO30h-UI30h	SLC10A7	4	6.1221e-14	1.0852e-11	2.5565e-07	2.5565e-07	0.000171	0.000121	4	4	1.0919	0.9216
KO30h-UI30h	SLC35B2	4	1.9601e-13	2.7418e-14	2.5565e-07	2.5565e-07	0.000171	0.000121	4	4	1.3902	1.5565
KO30h-UI30h	SLC39A9	4	1.0122e-10	2.956e-11	2.5565e-07	2.5565e-07	0.000171	0.000121	4	4	0.8416	1.1468
KO30h-UI30h	TM9SF2	4	5.7846e-13	2.6422e-13	2.5565e-07	2.5565e-07	0.000171	0.000121	4	4	1.2694	1.6544
KO30h-UI30h	TM9SF3	4	7.241e-10	1.1309e-08	2.5565e-07	2.5565e-07	0.000171	0.000121	4	4	0.83537	0.83663
KO30h-UI30h	TMEM165	4	6.7344e-08	7.9637e-07	2.5565e-07	2.8122e-06	0.000171	0.00099	4	4	0.69653	0.54549
KO30h-UI30h	UNC50	4	1.3335e-06	1.8244e-07	4.3461e-06	7.6696e-07	0.002053	0.000354	4	4	0.77164	0.98361
KO30h-UI30h	VPS52	4	1.4864e-07	3.1405e-09	7.6696e-07	2.5565e-07	0.00045	0.000121	4	4	0.88344	0.98983
KO30h-UI30h	VPS53	4	3.6154e-10	3.6943e-08	2.5565e-07	2.5565e-07	0.000171	0.000121	4	4	0.70792	0.99492
KO30h-UI30h	XYLT2	4	6.803e-16	3.3849e-16	2.5565e-07	2.5565e-07	0.000171	0.000121	4	4	1.7315	1.6804
KO30h-WT60h	ASNA1	4	8.3722e-06	2.4275e-07	3.2468e-05	1.2783e-06	0.012522	0.000669	4	4	0.72801	0.63895
KO30h-WT60h	B3GALT6	4	1.0458e-09	7.9853e-09	2.5565e-07	2.5565e-07	0.000225	0.000177	4	4	0.90038	0.64088
KO30h-WT60h	B3GAT3	4	5.5411e-08	8.4657e-05	2.5565e-07	0.00033619	0.000225	0.060171	4	4	0.67069	0.42039
KO30h-WT60h	B4GALT7	4	1.3028e-13	9.9722e-14	2.5565e-07	2.5565e-07	0.000225	0.000177	4	4	1.1008	1.0166
KO30h-WT60h	COG4	4	2.7026e-05	6.3445e-10	0.0001061	2.5565e-07	0.031066	0.000177	4	4	0.61702	0.99212
KO30h-WT60h	EXT1	4	2.2973e-07	1.9902e-11	1.2783e-06	2.5565e-07	0.000917	0.000177	4	4	0.70452	0.88487
KO30h-WT60h	EXT2	4	1.007e-06	3.3022e-08	3.8348e-06	2.5565e-07	0.002184	0.000177	4	4	0.68399	0.66008
KO30h-WT60h	EXTL3	4	4.3756e-09	1.2095e-09	2.5565e-07	2.5565e-07	0.000225	0.000177	4	4	0.7018	0.69891
KO30h-WT60h	GET4	4	6.5013e-13	1.8155e-09	2.5565e-07	2.5565e-07	0.000225	0.000177	4	4	1.063	0.91379
KO30h-WT60h	NDST1	4	1.0235e-08	3.8611e-07	2.5565e-07	1.7896e-06	0.000225	0.000825	4	4	0.51824	0.53516
KO30h-WT60h	PTAR1	4	1.0679e-07	2.4356e-06	2.5565e-07	8.4366e-06	0.000225	0.002723	3	4	0.81876	0.57823
KO30h-WT60h	SLC10A7	4	1.286e-09	1.8778e-07	2.5565e-07	7.6696e-07	0.000225	0.000495	4	4	0.78772	0.50422
KO30h-WT60h	SLC35B2	4	3.0911e-11	2.4571e-13	2.5565e-07	2.5565e-07	0.000225	0.000177	4	4	1.1496	1.0523
KO30h-WT60h	SLC39A9	4	1.4039e-08	2.5027e-06	2.5565e-07	8.4366e-06	0.000225	0.002723	4	4	0.69992	0.52538
KO30h-WT60h	TM9SF2	4	1.4854e-09	1.1501e-10	2.5565e-07	2.5565e-07	0.000225	0.000177	4	4	0.83145	0.9113
KO30h-WT60h	TM9SF3	4	1.0541e-07	5.1946e-07	2.5565e-07	2.3009e-06	0.000225	0.000969	4	3	0.63886	0.49472
KO30h-WT60h	TMEM165	4	3.1479e-05	0.00083088	0.00011939	0.0030078	0.033027	0.257711	4	4	0.47913	0.29689
KO30h-WT60h	UNC50	4	1.0573e-06	1.1911e-06	3.8348e-06	4.3461e-06	0.002184	0.001588	3	4	0.78658	0.79296
KO30h-WT60h	VPS52	4	6.2531e-07	2.2352e-08	2.3009e-06	2.5565e-07	0.001437	0.000177	4	4	0.79953	0.80571
KO30h-WT60h	VPS53	4	2.5747e-07	5.4025e-06	1.2783e-06	1.9685e-05	0.000917	0.005606	4	3	0.66122	0.62452
KO30h-WT60h	XYLT2	4	2.5498e-17	3.2618e-13	2.5565e-07	2.5565e-07	0.000225	0.000177	4	4	1.4385	0.98679
WT60h-UI60h	ASNA1	4	0.0027275	3.2741e-05	0.0096691	0.00012553	0.703026	0.115747	4	4	0.18686	0.32621
WT60h-UI60h	B3GALT6	4	7.5954e-07	2.7699e-09	2.8122e-06	2.5565e-07	0.018152	0.000354	3	4	0.48464	0.50525
WT60h-UI60h	B3GAT3	4	0.00013735	8.4866e-09	0.0005448	2.5565e-07	0.301414	0.000354	2	4	0.29339	0.68905
WT60h-UI60h	B4GALT7	4	1.1478e-09	6.0693e-12	2.5565e-07	2.5565e-07	0.00495	0.000354	4	4	0.44766	0.55177
WT60h-UI60h	COG4	4	2.2105e-05	0.0034452	8.8201e-05	0.012135	0.136304	0.813097	4	4	0.54226	0.3012
WT60h-UI60h	EXT1	4	6.9229e-05	4.1081e-10	0.00027687	2.5565e-07	0.255304	0.000354	4	4	0.4693	0.67086
WT60h-UI60h	EXT2	4	0.0023411	6.666e-06	0.0083842	2.5821e-05	0.699791	0.025495	3	4	0.34656	0.48548
WT60h-UI60h	EXTL3	4	5.4042e-06	3.0196e-09	1.9685e-05	2.5565e-07	0.063531	0.000354	4	4	0.45131	0.55742
WT60h-UI60h	GET4	4	0.00017334	2.7795e-08	0.00067058	2.5565e-07	0.354064	0.000354	3	4	0.27882	0.50659
WT60h-UI60h	NDST1	4	8.7192e-07	7.1883e-08	2.8122e-06	2.5565e-07	0.018152	0.000354	3	4	0.51485	0.582
WT60h-UI60h	PTAR1	4	3.5507e-05	1.7025e-08	0.00013422	2.5565e-07	0.142001	0.000354	4	4	0.48605	0.63576
WT60h-UI60h	SLC10A7	4	8.0912e-05	6.9494e-11	0.00032596	2.5565e-07	0.255644	0.000354	4	4	0.37909	0.53333
WT60h-UI60h	SLC35B2	4	3.623e-05	8.5664e-11	0.00013831	2.5565e-07	0.142001	0.000354	4	4	0.46531	0.71351
WT60h-UI60h	SLC39A9	4	0.0010591	1.9584e-08	0.0038438	2.5565e-07	0.54329	0.000354	3	4	0.23559	0.561
WT60h-UI60h	TM9SF2	4	2.1393e-05	1.0792e-10	8.5133e-05	2.5565e-07	0.136304	0.000354	4	4	0.50191	0.59447
WT60h-UI60h	TM9SF3	4	0.0043129	1.2265e-08	0.01504	2.5565e-07	0.735928	0.000354	3	4	0.25151	0.58075
WT60h-UI60h	TMEM165	4	0.043932	6.753e-06	0.10818	2.6332e-05	0.960273	0.025495	3	3	0.13149	0.39477
WT60h-UI60h	UNC50	4	0.022877	5.3449e-05	0.06485	0.00020682	0.894797	0.148331	3	3	0.23054	0.32479
WT60h-UI60h	VPS52	4	0.0059821	4.2959e-05	0.020595	0.00016541	0.797383	0.128119	2	4	0.27957	0.3771
WT60h-UI60h	VPS53	4	0.015026	5.4526e-07	0.048007	2.3009e-06	0.865959	0.002785	3	4	0.20535	0.41228
WT60h-UI60h	XYLT2	4	0.00083496	6.7799e-14	0.0030241	2.5565e-07	0.509212	0.000354	4	4	0.34406	0.72114

### Sheet: S2B-mutant-specific hits
Table S2B: Genes identified as "mutant-specific hits" in the CRISPR screen. Hits were defined based on the following criteria: enriched in KO30h vs UT30h (FDR ≤ 0.05 and FC ≥ 1.25, R1+R2) but not WT60h vs UT60h (FDR ≤ 0.2, any replicate). The following information from the analysis with MAGeCK is presented for the indicated comparisons and genes: sgRNAs (number of sgRNAs in library), score (the R…
			Score		p-value		FDR		enriched sgRNA		LFC
Comparison	Gene	sgRNAs	R1	R2	R1	R2	R1	R2	R1	R2	R1	R2
KO30h-UI30h	CAMLG	4	2.3878e-05	1.1004e-05	9.5359e-05	4.0138e-05	0.030271	0.010227	4	4	0.51369	0.41099
KO30h-UI30h	CANT1	4	1.4006e-06	5.5949e-09	4.8574e-06	2.5565e-07	0.00224	0.000121	4	4	0.72458	0.62158
KO30h-UI30h	COG2	4	1.103e-05	9.8752e-06	4.0649e-05	3.6559e-05	0.014576	0.009566	4	4	0.50469	0.57268
KO30h-UI30h	COG3	4	1.2335e-07	5.3645e-11	7.6696e-07	2.5565e-07	0.00045	0.000121	4	4	0.77873	1.1011
KO30h-UI30h	COG5	4	6.4338e-07	1.3058e-08	2.3009e-06	2.5565e-07	0.001204	0.000121	4	4	0.5877	0.82521
KO30h-UI30h	COG6	4	2.5568e-10	2.6709e-09	2.5565e-07	2.5565e-07	0.000171	0.000121	4	4	0.60166	0.61519
KO30h-UI30h	COG7	4	3.0406e-05	2.0787e-08	0.00011683	2.5565e-07	0.034806	0.000121	4	4	0.48646	0.8626
KO30h-UI30h	COG8	4	2.5993e-08	7.4403e-08	2.5565e-07	2.5565e-07	0.000171	0.000121	4	4	0.72246	0.96191
KO30h-UI30h	FAM20B	4	4.3513e-10	2.0182e-06	2.5565e-07	6.9027e-06	0.000171	0.002228	4	4	0.53128	0.5138
KO30h-UI30h	FGFR1	4	4.9865e-06	5.33e-06	1.9174e-05	1.9685e-05	0.00728	0.005864	4	4	0.47186	0.56791
KO30h-UI30h	GDI2	4	3.8514e-05	8.6283e-06	0.00014598	3.3491e-05	0.040967	0.009134	3	4	0.34865	0.43029
KO30h-UI30h	GPR89A	4	2.8041e-05	3.4529e-07	0.00011019	1.2783e-06	0.033338	0.000516	4	4	0.60083	0.66216
KO30h-UI30h	HSPA14	4	4.3654e-05	2.4324e-05	0.00016694	9.6382e-05	0.043056	0.021957	4	4	0.36998	0.36052
KO30h-UI30h	KDSR	4	2.9365e-08	1.0109e-09	2.5565e-07	2.5565e-07	0.000171	0.000121	4	4	0.75086	0.95884
KO30h-UI30h	PTDSS1	4	1.5412e-05	7.9017e-07	5.7522e-05	2.8122e-06	0.019205	0.00099	4	4	0.44936	0.56218
KO30h-UI30h	RAB2A	4	2.541e-05	8.7119e-11	9.945e-05	2.5565e-07	0.03106	0.000121	4	4	0.53922	0.79489
KO30h-UI30h	SCAP	4	2.2928e-05	6.1395e-08	9.0757e-05	2.5565e-07	0.02929	0.000121	2	4	0.48357	0.86668
KO30h-UI30h	SPPL3	4	1.0132e-06	4.6357e-05	3.8348e-06	0.00017768	0.001904	0.036217	4	4	0.50661	0.35724
KO30h-UI30h	SPTLC1	4	2.4575e-06	1.8944e-11	8.4366e-06	2.5565e-07	0.003551	0.000121	4	4	0.50789	0.84017
KO30h-UI30h	SPTLC2	4	4.9807e-08	2.4576e-10	2.5565e-07	2.5565e-07	0.000171	0.000121	4	4	0.82166	0.64617
KO30h-UI30h	SPTSSA	4	1.7747e-10	6.1182e-11	2.5565e-07	2.5565e-07	0.000171	0.000121	4	4	0.81936	0.96201
KO30h-UI30h	TBC1D13	4	6.3215e-06	8.5777e-06	2.3265e-05	3.3491e-05	0.008663	0.009134	2	4	0.51457	0.55295
KO30h-UI30h	TMEM41B	4	5.0051e-05	3.0593e-06	0.00019404	1.176e-05	0.048172	0.003615	3	4	0.40837	0.42791
KO30h-UI30h	TRAPPC1	4	3.9919e-07	1.3132e-06	1.7896e-06	4.3461e-06	0.00099	0.001476	4	4	0.6764	0.70275
KO30h-UI30h	TRAPPC12	4	1.2324e-08	9.1283e-10	2.5565e-07	2.5565e-07	0.000171	0.000121	4	4	0.47111	0.55977
KO30h-UI30h	TRAPPC13	4	7.2559e-08	6.8185e-09	2.5565e-07	2.5565e-07	0.000171	0.000121	4	4	0.62155	0.93407
KO30h-UI30h	TRAPPC2L	4	3.2846e-10	1.8473e-09	2.5565e-07	2.5565e-07	0.000171	0.000121	4	4	0.60519	0.83564
KO30h-UI30h	TTI2	4	1.709e-05	9.4777e-08	6.7748e-05	2.5565e-07	0.022235	0.000121	4	4	0.33686	0.61586
KO30h-UI30h	UGP2	4	3.4807e-09	5.3798e-07	2.5565e-07	2.3009e-06	0.000171	0.000841	4	4	0.58569	0.48863
KO30h-UI30h	UST	4	2.9452e-06	1.4968e-09	1.0993e-05	2.5565e-07	0.004529	0.000121	4	4	0.50483	0.63749
KO30h-UI30h	VMA21	4	1.317e-06	5.9604e-05	4.3461e-06	0.00023444	0.002053	0.044506	4	4	0.48821	0.45671
KO30h-UI30h	VPS51	4	4.8037e-06	1.507e-08	1.8663e-05	2.5565e-07	0.007228	0.000121	4	4	0.68898	0.89442
KO30h-UI30h	WRB	4	3.118e-08	1.1483e-11	2.5565e-07	2.5565e-07	0.000171	0.000121	4	4	0.84922	1.1598
KO30h-WT60h	CAMLG	4	6.9365e-05	3.8697e-06	0.0002779	1.4061e-05	0.06729	0.004125	4	4	0.53064	0.53311
KO30h-WT60h	CANT1	4	2.4784e-06	4.7342e-07	8.4366e-06	1.7896e-06	0.004538	0.000825	4	4	0.57424	0.41507
KO30h-WT60h	COG2	4	6.9883e-06	2.3214e-08	2.6844e-05	2.5565e-07	0.010829	0.000177	4	4	0.41424	0.5438
KO30h-WT60h	COG3	4	1.4239e-07	6.5739e-08	7.6696e-07	2.5565e-07	0.000594	0.000177	4	4	0.69296	0.66355
KO30h-WT60h	COG5	4	9.8178e-06	5.3189e-08	3.6559e-05	2.5565e-07	0.01311	0.000177	4	3	0.57001	0.72099
KO30h-WT60h	COG6	4	2.513e-08	2.8053e-07	2.5565e-07	1.2783e-06	0.000225	0.000669	4	4	0.54923	0.56972
KO30h-WT60h	COG7	4	0.0012138	2.8079e-06	0.0043898	1.0482e-05	0.412693	0.003274	3	4	0.3739	0.64425
KO30h-WT60h	COG8	4	7.2375e-08	4.6222e-07	2.5565e-07	1.7896e-06	0.000225	0.000825	4	4	0.80335	0.64959
KO30h-WT60h	FAM20B	4	1.4894e-07	1.9012e-05	7.6696e-07	7.3373e-05	0.000594	0.018452	4	4	0.4347	0.29675
KO30h-WT60h	FGFR1	4	0.0028053	0.0032097	0.0099549	0.01134	0.579208	0.477148	4	4	0.33621	0.31498
KO30h-WT60h	GDI2	4	0.0031746	0.0024879	0.011224	0.0088929	0.604167	0.425779	3	3	0.28153	0.25478
KO30h-WT60h	GPR89A	4	5.4431e-06	0.00010305	1.9685e-05	0.00040777	0.009076	0.06892	4	4	0.43004	0.48751
KO30h-WT60h	HSPA14	4	0.0036439	8.9441e-05	0.012818	0.00035255	0.633171	0.061502	4	4	0.25957	0.34618
KO30h-WT60h	KDSR	4	2.9575e-12	1.4199e-12	2.5565e-07	2.5565e-07	0.000225	0.000177	4	4	1.0225	1.3998
KO30h-WT60h	PTDSS1	4	6.2519e-05	6.4789e-12	0.00025131	2.5565e-07	0.063199	0.000177	4	4	0.4116	1.0409
KO30h-WT60h	RAB2A	4	0.00023305	8.3004e-07	0.00087868	2.8122e-06	0.155874	0.001159	4	4	0.3786	0.49026
KO30h-WT60h	SCAP	4	3.6622e-06	1.4734e-09	1.3038e-05	2.5565e-07	0.006644	0.000177	4	3	0.83264	1.3485
KO30h-WT60h	SPPL3	4	7.8323e-05	3.5604e-05	0.00031267	0.00013473	0.072077	0.030336	4	4	0.37525	0.31113
KO30h-WT60h	SPTLC1	4	3.3711e-11	5.7816e-13	2.5565e-07	2.5565e-07	0.000225	0.000177	4	4	1.0046	1.1749
KO30h-WT60h	SPTLC2	4	5.4811e-10	1.7085e-12	2.5565e-07	2.5565e-07	0.000225	0.000177	4	4	0.97235	0.85607
KO30h-WT60h	SPTSSA	4	1.012e-08	1.5133e-10	2.5565e-07	2.5565e-07	0.000225	0.000177	4	4	1.3194	1.4488
KO30h-WT60h	TBC1D13	4	1.2615e-06	2.9368e-06	4.3461e-06	1.0993e-05	0.002405	0.003379	3	4	0.71546	0.69797
KO30h-WT60h	TMEM41B	4	0.00015774	2.627e-07	0.00061894	1.2783e-06	0.122297	0.000669	4	4	0.39017	0.58903
KO30h-WT60h	TRAPPC1	4	0.0036329	0.00019347	0.01278	0.00072938	0.632916	0.103093	4	4	0.38276	0.3845
KO30h-WT60h	TRAPPC12	4	4.2073e-08	1.7984e-07	2.5565e-07	7.6696e-07	0.000225	0.000495	4	4	0.44226	0.59435
KO30h-WT60h	TRAPPC13	4	3.8301e-07	1.1003e-08	1.7896e-06	2.5565e-07	0.001238	0.000177	4	3	0.70508	0.76102
KO30h-WT60h	TRAPPC2L	4	6.1619e-06	3.3229e-10	2.3265e-05	2.5565e-07	0.010231	0.000177	4	4	0.57445	0.63222
KO30h-WT60h	TTI2	4	3.7699e-06	2.2188e-07	1.355e-05	1.2783e-06	0.006728	0.000669	4	3	0.37766	0.56745
KO30h-WT60h	UGP2	4	1.2575e-07	0.00036374	7.6696e-07	0.0013394	0.000594	0.156239	4	4	0.49992	0.28999
KO30h-WT60h	UST	4	0.0015508	3.9267e-05	0.00555	0.00014905	0.453461	0.032068	4	4	0.2962	0.35633
KO30h-WT60h	VMA21	4	8.5598e-06	4.2302e-07	3.2979e-05	1.7896e-06	0.012522	0.000825	4	4	0.48485	0.65488
KO30h-WT60h	VPS51	4	6.397e-06	9.767e-07	2.3776e-05	3.3235e-06	0.010231	0.001313	4	4	0.67254	0.66687
KO30h-WT60h	WRB	4	2.1251e-08	7.2788e-13	2.5565e-07	2.5565e-07	0.000225	0.000177	4	4	0.75106	1.1108
WT60h-UI60h	CAMLG	4	0.075614	0.042048	0.16967	0.10397	0.985847	0.95912	1	3	0.030804	0.16336
WT60h-UI60h	CANT1	4	0.68497	0.035876	0.70896	0.091403	0.999982	0.953509	1	2	-0.031973	0.18793
WT60h-UI60h	COG2	4	0.065733	0.24099	0.15092	0.37627	0.977799	0.999999	1	2	0.047067	0.038271
WT60h-UI60h	COG3	4	0.034305	0.0011035	0.088645	0.0040069	0.936593	0.610938	1	4	-0.035411	0.45227
WT60h-UI60h	COG5	4	0.84473	0.00086088	0.84453	0.0031233	0.999982	0.591864	0	4	0.020993	0.32622
WT60h-UI60h	COG6	4	0.085127	0.0059195	0.18754	0.020366	0.987508	0.865848	3	2	0.1145	0.15806
WT60h-UI60h	COG7	4	0.00047557	0.017326	0.0017535	0.052544	0.396212	0.925173	4	3	0.34063	0.24829
WT60h-UI60h	COG8	4	0.0011309	0.0038401	0.0040943	0.013474	0.550571	0.814942	2	3	0.13404	0.24091
WT60h-UI60h	FAM20B	4	0.0018332	0.00023985	0.0065302	0.00090067	0.651807	0.36091	3	4	0.23666	0.29651
WT60h-UI60h	FGFR1	4	0.0018334	0.00019953	0.0065302	0.0007529	0.651807	0.339051	4	4	0.32052	0.41632
WT60h-UI60h	GDI2	4	0.0092791	0.026116	0.031181	0.071114	0.844993	0.925173	4	3	0.12784	0.12888
WT60h-UI60h	GPR89A	4	0.038628	0.0031741	0.097403	0.011222	0.949705	0.793073	3	4	0.17175	0.12417
WT60h-UI60h	HSPA14	4	0.36768	0.55939	0.51105	0.63084	0.999982	0.999999	2	1	0.064598	-0.013576
WT60h-UI60h	KDSR	4	0.39949	0.98419	0.54443	0.98415	0.999982	0.999999	1	0	-0.2921	-0.31415
WT60h-UI60h	PTDSS1	4	0.0010209	0.0023453	0.0036919	0.0083975	0.527701	0.765297	3	4	0.38346	0.21104
WT60h-UI60h	RAB2A	4	0.0080383	0.0001756	0.027173	0.00067979	0.830073	0.318128	4	4	0.23552	0.2907
WT60h-UI60h	SCAP	4	0.30429	0.12926	0.4443	0.25715	0.999982	0.999999	2	2	0.055803	0.093135
WT60h-UI60h	SPPL3	4	0.45588	0.078922	0.58437	0.17574	0.999982	0.982028	1	2	0.0057881	0.049651
WT60h-UI60h	SPTLC1	4	0.99431	0.99988	0.99434	0.99988	0.999982	0.999999	0	0	-0.45048	-0.28999
WT60h-UI60h	SPTLC2	4	0.98975	0.99999	0.98972	0.99999	0.999982	0.999999	0	0	-0.43576	-0.28082
WT60h-UI60h	SPTSSA	4	0.34465	0.99953	0.48678	0.99953	0.999982	0.999999	1	0	-0.45464	-0.3879
WT60h-UI60h	TBC1D13	4	0.11213	0.87301	0.23634	0.87292	0.999982	0.999999	2	0	0.071229	-0.1798
WT60h-UI60h	TMEM41B	4	0.029957	0.0041442	0.079632	0.014493	0.914462	0.815867	3	4	0.21339	0.19972
WT60h-UI60h	TRAPPC1	4	0.45647	0.006322	0.5846	0.021698	0.999982	0.87667	1	3	0.01459	0.31943
WT60h-UI60h	TRAPPC12	4	0.0096551	0.026783	0.03239	0.072539	0.84641	0.928386	3	2	0.19715	0.10417
WT60h-UI60h	TRAPPC13	4	0.0039652	0.17418	0.013875	0.3053	0.73523	0.999999	3	2	0.26354	0.009016
WT60h-UI60h	TRAPPC2L	4	0.00033094	0.00036604	0.0012233	0.0013496	0.38443	0.405722	3	3	0.39115	0.31039
WT60h-UI60h	TTI2	4	0.049959	0.011216	0.12009	0.037251	0.968341	0.900364	3	4	0.16508	0.13828
WT60h-UI60h	UGP2	4	0.072736	0.037255	0.16425	0.094252	0.984637	0.956376	2	2	0.075789	0.1072
WT60h-UI60h	UST	4	0.10204	0.022683	0.21823	0.063937	0.994084	0.925173	3	3	0.10785	0.097841
WT60h-UI60h	VMA21	4	0.0013118	0.30952	0.0047288	0.44887	0.596663	0.999999	3	2	0.29561	0.077255
WT60h-UI60h	VPS51	4	0.29522	0.028397	0.43474	0.075895	0.999982	0.930677	2	3	-0.040909	0.19602
WT60h-UI60h	WRB	4	8.8435e-05	0.0042019	0.00034795	0.014681	0.259139	0.817614	4	4	0.39126	0.24794
