## Supplementary material for "A genome-wide genetic screen identified targets for destabilizing the parasitophorous vacuole of *Chlamydia trachomatis*": Table S3

### Sheet: Functional categorization
Table S3: Functional categorization of CRISPR screening hits. Using defined criteria and thresholds, hits were initially identified as "mutant-specific hits" [enriched in KO30h vs UI30h (FDR ≤ 0.05 and FC ≥ 1.25, R1+R2), but not in WT60h vs UI60h (FDR ≤ 0.2, any replicate)] and "general infection hits" [enriched in both KO30h vs UI30h (FDR ≤ 0.05 and FC ≥ 1.25, R1+R2) and WT60h vs UI60h (FDR ≤ 0.…
Gene	Classification (based on thresholds)	Classification (considering function)	Function	Name	Description
COG2	Mutant-specific	General infection	COG complex	Conserved oligomeric Golgi complex subunit 2	Component of Conserved oligomeric Golgi (COG) complex, which acts in retrograde intra-Golgi transport
COG3	Mutant-specific	General infection	COG complex	Conserved oligomeric Golgi complex subunit 3	Component of Conserved oligomeric Golgi (COG) complex, which acts in retrograde intra-Golgi transport
COG4	General infection	General infection	COG complex	Conserved oligomeric Golgi complex subunit 4	Component of Conserved oligomeric Golgi (COG) complex, which acts in retrograde intra-Golgi transport
COG5	Mutant-specific	General infection	COG complex	Conserved oligomeric Golgi complex subunit 5	Component of Conserved oligomeric Golgi (COG) complex, which acts in retrograde intra-Golgi transport
COG6	Mutant-specific	General infection	COG complex	Conserved oligomeric Golgi complex subunit 6	Component of Conserved oligomeric Golgi (COG) complex, which acts in retrograde intra-Golgi transport
COG7	Mutant-specific	General infection	COG complex	Conserved oligomeric Golgi complex subunit 7	Component of Conserved oligomeric Golgi (COG) complex, which acts in retrograde intra-Golgi transport
COG8	Mutant-specific	General infection	COG complex	Conserved oligomeric Golgi complex subunit 8	Component of Conserved oligomeric Golgi (COG) complex, which acts in retrograde intra-Golgi transport
VPS51	Mutant-specific	General infection	GARP complex	Vacuolar protein sorting-associated protein 51 homolog	Component of GARP complex (retrograde transport from early and late endosome to TGN) and EARP complex (endocytic recycling)
VPS52	General infection	General infection	GARP complex	Vacuolar protein sorting-associated protein 52 homolog	Component of GARP complex (retrograde transport from early and late endosome to TGN) and EARP complex (endocytic recycling)
VPS53	General infection	General infection	GARP complex	Vacuolar protein sorting-associated protein 53	Component of GARP complex (retrograde transport from early and late endosome to TGN) and EARP complex (endocytic recycling)
TRAPPC1	Mutant-specific	Mutant-specific	TRAPP complex	Trafficking protein particle complex subunit 1	Component of Transport Protein Particle (TRAPP), which acts as tether in transport from ER to ERGIC
TRAPPC2L	Mutant-specific	Mutant-specific	TRAPP complex	Trafficking protein particle complex subunit 2-like protein	Component of Transport Protein Particle (TRAPP), which acts as tether in transport from ER to ERGIC
TRAPPC12	Mutant-specific	Mutant-specific	TRAPP complex	Trafficking protein particle complex subunit 12	Component of Transport Protein Particle (TRAPP), which acts as tether in transport from ER to ERGIC
TRAPPC13	Mutant-specific	Mutant-specific	TRAPP complex	Trafficking protein particle complex subunit 13	Component of Transport Protein Particle (TRAPP), which acts as tether in transport from ER to ERGIC
RAB2A	Mutant-specific	Mutant-specific	Rab GTPases and regulation	Ras-related protein Rab-2A	required in protein transport between ER and Golgi complex
TBC1D13	Mutant-specific	Mutant-specific	Rab GTPases and regulation	TBC1 domain family member 13	acts as a GTPase-activating protein (GAP) for RAB35
GDI2	Mutant-specific	Mutant-specific	Rab GTPases and regulation	Rab GDP dissociation inhibitor beta	regulates the GDP/GTP exchange reaction of most Rab proteins by inhibiting the dissociation of GDP from them and the subsequent binding of GTP to them
WRB (GET1)	Mutant-specific	General infection	Tail-anchored protein insertion machinery	Guided entry of tail-anchored proteins factor 1	Tail-anchored protein insertion machinery inserts certain proteins in ER membrane
CAMLG (GET2)	Mutant-specific	General infection	Tail-anchored protein insertion machinery	Guided entry of tail-anchored proteins factor 2	Tail-anchored protein insertion machinery inserts certain proteins in ER membrane
ASNA1 (GET3)	General infection	General infection	Tail-anchored protein insertion machinery	Guided entry of tail-anchored proteins factor 3	Tail-anchored protein insertion machinery inserts certain proteins in ER membrane
TRC35 (GET4)	General infection	General infection	Tail-anchored protein insertion machinery	Guided entry of tail-anchored proteins factor 4	Tail-anchored protein insertion machinery inserts certain proteins in ER membrane
SPTLC1	Mutant-specific	Mutant-specific	Sphingolipid metabolism / de novo ceramide synthesis	Serine palmitoyltransferase 1	heterodimer formed with SPTLC2 or SPTLC3 constitutes the catalytic core of serine palmitoyltransferase
SPTLC2	Mutant-specific	Mutant-specific	Sphingolipid metabolism / de novo ceramide synthesis	Serine palmitoyltransferase 2	heterodimer formed with SPTLC1 constitutes the catalytic core of serine palmitoyltransferase
SPTSSA	Mutant-specific	Mutant-specific	Sphingolipid metabolism / de novo ceramide synthesis	Serine palmitoyltransferase small subunit A	forms complex with serine palmitoyltransferase (either SPTLC1-SPTLC2-SPTSSA or SPTLC1-SPTLC3-SPTSSA) and stimulates its activity
KDSR	Mutant-specific	Mutant-specific	Sphingolipid metabolism / de novo ceramide synthesis	3-ketodihydrosphingosine reductase	catalyzes the reduction of 3-ketodihydrosphingosine (KDS) to dihydrosphingosine (DHS)
SCAP	Mutant-specific	Mutant-specific	Lipid homeostasis	Sterol regulatory element-binding protein cleavage-activating protein	mediates response to low cholesterol (regulates export of the SCAP-SREBP complex from the endoplasmic reticulum to the Golgi upon low cholesterol)
TMEM41B	Mutant-specific	Mutant-specific	Lipid homeostasis	Transmembrane protein 41B	phospholipid scramblase involved in lipid homeostasis and membrane dynamics processes (phospholipid scramblase activity toward cholesterol and phosphatidylserine, as well as phosphatidylethanolamine and phosphatidylcholine)
PTDSS1	Mutant-specific	Mutant-specific	Lipid homeostasis	Phosphatidylserine synthase	catalyzes the formation of phosphatidylserine from either phosphatidylcholine or phosphatidylethanolamine
XYLT2	General infection	General infection	(Heparan sulfate) proteoglycan biosynthesis and modification	Xylosyltransferase 2	involved in forming the tetrasaccharide linker in heparan sulfate and chondroitin sulfate proteoglycans
B3GALT6	General infection	General infection	(Heparan sulfate) proteoglycan biosynthesis and modification	Beta-1,3-galactosyltransferase 6	involved in forming the tetrasaccharide linker in heparan sulfate and chondroitin sulfate proteoglycans
B4GALT7	General infection	General infection	(Heparan sulfate) proteoglycan biosynthesis and modification	Beta-1,4-galactosyltransferase 7	involved in forming the tetrasaccharide linker in heparan sulfate and chondroitin sulfate proteoglycans
B3GAT3	General infection	General infection	(Heparan sulfate) proteoglycan biosynthesis and modification	Galactosylgalactosylxylosylprotein 3-beta-glucuronosyltransferase 3	involved in forming the tetrasaccharide linker in heparan sulfate and chondroitin sulfate proteoglycans
EXTL3	General infection	General infection	(Heparan sulfate) proteoglycan biosynthesis and modification	Exostosin-like 3	involved in adding the first GlcNAc to the tetrasaccharide linker in heparan sulfate proteoglycans biosynthesis
EXT1	General infection	General infection	(Heparan sulfate) proteoglycan biosynthesis and modification	Exostosin-1	EXT1/EXT2 complex adds additional sugars (GlcNAc and GlcA) for chain elongation in heparan sulfate proteoglycans biosynthesis
EXT2	General infection	General infection	(Heparan sulfate) proteoglycan biosynthesis and modification	Exostosin-2	EXT1/EXT2 complex adds additional sugars (GlcNAc and GlcA) for chain elongation in heparan sulfate proteoglycans biosynthesis
NDST1	General infection	General infection	(Heparan sulfate) proteoglycan biosynthesis and modification	Bifunctional heparan sulfate N-deacetylase/N-sulfotransferase 1	modifies the elongating sugar chain in heparan sulfate proteoglycans biosynthesis (catalyzes both the N-deacetylation and the N-sulfation of glucosamine (GlcNAc) of the glycosaminoglycan in heparan sulfate)
UST	Mutant-specific	General infection	(Heparan sulfate) proteoglycan biosynthesis and modification	Uronyl 2-sulfotransferase	catalyzes the transfer of sulfate to the 2-position of uronyl residues, such as iduronyl residues in dermatan sulfate and glucuronyl residues of chondroitin sulfate
FAM20B	Mutant-specific	General infection	(Heparan sulfate) proteoglycan biosynthesis and modification	Glycosaminoglycan xylosylkinase	responsible for the 2-O-phosphorylation of xylose in the glycosaminoglycan-protein linkage region of proteoglycans
SLC35B2	General infection	General infection	(Heparan sulfate) proteoglycan biosynthesis and modification	Adenosine 3'-phospho 5'-phosphosulfate transporter 1	mediates the transport of PAPS (universal sulfuryl donor for sulfation events such as those in HSPG synthesis) from cytosol into Golgi
UGP2	Mutant-specific	General infection	(Heparan sulfate) proteoglycan biosynthesis and modification	UDP-glucose pyrophosphorylase 2	enzyme that produces UDP-glucose (which is precursor for UDP-glucuronic acid needed for HSPGs synthesis)
CANT1	Mutant-specific	General infection	(Heparan sulfate) proteoglycan biosynthesis and modification	Soluble calcium-activated nucleotidase 1	important for proteoglycan synthesis (in GAG synthesis, glycosyltransferases transfer sugar moieties from UDP-sugars to GAG chains, CANT will then hydrolyze the UDP that is produced as by-product and could inhibit glycosyltransferases)
TM9SF2	General infection	General infection	(Heparan sulfate) proteoglycan biosynthesis and modification	Transmembrane 9 superfamily member 2	channel or small molecule transporter (important for N-sulfation of heparan sulfate through ensuring NDST1 activity)
TMEM165	General infection	General infection	(Heparan sulfate) proteoglycan biosynthesis and modification	Transmembrane protein 165	Golgi manganese transporter, maintains manganese homeostasis in Golgi, which is important for activity of glycosylation enzymes
SLC10A7	General infection	General infection	(Heparan sulfate) proteoglycan biosynthesis and modification	Sodium/bile acid cotransporter 7	role in biosynthesis and trafficking of glycosaminoglycans and glycoproteins, also regulates cellular calcium homeostasis, localizes to Golgi, it is a transporter of unknown substrate
SLC39A9	General infection	General infection	(Heparan sulfate) proteoglycan biosynthesis and modification	Zinc transporter ZIP9	zinc transporter protein (experimentally shown to have role in N-glycan and O-glycan biosynthesis at the Golgi)
PTAR1	General infection	General infection	(Heparan sulfate) proteoglycan biosynthesis and modification	Protein prenyltransferase alpha subunit repeat-containing protein 1	component of the geranylgeranyltransferase III (GGTase III), experimentally shown to be important for normal HSPG surface expression
SPPL3	Mutant-specific	General infection	Other functions (with known/suspected roles in glycosylation)	Signal peptide peptidase-like 3	Golgi-resident intramembrane-cleaving protease, shown to be important for glycosylation events
GPR89A	Mutant-specific	General infection	Other functions (with known/suspected roles in glycosylation)	Golgi pH regulator A	Voltage dependent anion channel required for acidification and functions of the Golgi apparatus that may function in counter-ion conductance; by regulating Golgi acidification it also is important for glycosylation events
VMA21	Mutant-specific	General infection	Other functions (with known/suspected roles in glycosylation)	Vacuolar ATPase assembly integral membrane protein VMA21	Required for the assembly of the V0 complex of the vacuolar ATPase (V-ATPase) in the endoplasmic reticulum (defects in this gene can lead to VMA21-Congenital Disorder of Glycosylation)
UNC50	General infection	General infection	Other functions (with known/suspected roles in glycosylation)	Protein unc-50 homolog	Golgi resident protein with suspected roles in glycosylation
TM9SF3	General infection	General infection	Other functions (with known/suspected roles in glycosylation)	Transmembrane 9 superfamily member 3	Golgi resident protein with suspected roles in glycosylation
TTI2	Mutant-specific	Mutant-specific	Other hits	TELO2-interacting protein 2	Regulator of the DNA damage response (DDR)
HSPA14	Mutant-specific	Mutant-specific	Other hits	Heat shock 70 kDa protein 14	Component of the ribosome-associated complex (RAC), a complex involved in folding or maintaining nascent polypeptides in a folding-competent state
FGFR1	Mutant-specific	Mutant-specific	Other hits	Fibroblast growth factor receptor 1	growth factor receptor shown to act as receptor for Chlamydia trachomatis
