## Supplementary material for "A genome-wide genetic screen identified targets for destabilizing the parasitophorous vacuole of *Chlamydia trachomatis*": Table S4

### Sheet: Chlamydia strains
Table S4: Chlamydia strains used in this study.
Strain name	Short name	Description
CTL2	CTL2	C. trachomatis strain L2/434/Bu
CTL2-cpoS::cat	CTL2-cpoS::cat	Derived from CTL2, cat insertion in cpoS; expresses CpoS truncated after amino acid 92
CTL2/ p2TK2-SW2-rsGFP	CTL2 /pGFP	Derived from CTL2, expresses rsGFP (constitutive)
CTL2-cpoS::cat / p2TK2-SW2-rsGFP	CTL2-cpoS::cat /pGFP	Derived from CTL2-cpoS::cat, expresses rsGFP (constitutive)
CTL2 / pTL2-tetO-IncB-GFP11x7-FLAG	CTL2 /pIncB-GFP11c	Derived from CTL2, expresses IncB C-terminally tagged with seven repeats of GFP11 and a FLAG tag (anhydrotetracycline-inducible)
CTL2-cpoS::cat / pTL2-tetO-IncB-GFP11x7-FLAG	CTL2-cpoS::cat /pIncB-GFP11c	Derived from CTL2-cpoS::cat, expresses IncB C-terminally tagged with seven repeats of GFP11 and a FLAG tag (anhydrotetracycline-inducible)
CTL2 / pTL2-tetO-IncB-GFP11x3-IncB-FLAG	CTL2 /pIncB-GFP11int	Derived from CTL2, expresses IncB containing three internal repeats of GFP11 and a C-terminal FLAG tag (anhydrotetracycline-inducible)
CTL2-cpoS::cat / pTL2-tetO-IncB-GFP11x3-IncB-FLAG	CTL2-cpoS::cat /pIncB-GFP11int	Derived from CTL2-cpoS::cat, expresses IncB containing three internal repeats of GFP11 and a C-terminal FLAG tag (anhydrotetracycline-inducible)
CTL2 / pTL2-tetO-CTL0050-GFP11x4-FLAG-CTL0050	CTL2 /pOmpA-GFP11int	Derived from CTL2, expresses OmpA containing four internal repeats of GFP11 and a FLAG tag between OmpA’s β-strands 11 and 12 (anhydrotetracycline-inducible)
CTL2-cpoS::cat / pTL2-tetO-CTL0050-GFP11x4-FLAG-CTL0050	CTL2-cpoS::cat /pOmpA-GFP11int	Derived from CTL2-cpoS::cat, expresses OmpA containing four internal repeats of GFP11 and a FLAG tag between OmpA’s β-strands 11 and 12 (anhydrotetracycline-inducible)
