## Supplementary material for "A genome-wide genetic screen identified targets for destabilizing the parasitophorous vacuole of *Chlamydia trachomatis*": Table S5

### Sheet: LC-MS of sphingolipids
Table S5. LC-MS/MS parameter for sphingolipid quantification. Abbreviations: Cer, ceramide; dhCer, dihydroceramide; dhSM, dihydrosphingomyelin; dhSph, dihydrosphingosine; S1P, sphingosine-1-phosphate; SM, sphingomyelin; Sph, sphingosine.
Sphingolipid	Precursor ion (m/z)	Product ion (m/z)a	Retention time (min)	Internal Standards
d7-Sph	307.3 [M+H]+	289.3 (8) / 259.3 (20)	5.5	-
d7-dhSph	309.4 [M+H]+	291.3 (12) / 261.3 (24)	5.8	-
d7-S1P	387.3 [M+H]+	271.3 (20) / 82.1 (36)	6.8	-
Sph	300.3 [M+H]+	282.3 (8) / 252.3 (16)	5.5	d7-Sph
dhSph	302.3 [M+H]+	284.3 (12) / 254.3 (20)	5.8	d7-dhSph
S1P	380.3 [M+H]+	264.3 (20) / 82.1 (32)	6.8	d7-S1P
16:0 dhCer	540.5 [M+H]+	522.6 (20) / 284.3 (28)	14.2	17:0 Cer
18:0 dhCer	568.5 [M+H]+	550.5 (20) / 284.3 (28)	16.3	17:0 Cer
20:0 dhCer	596.6 [M+H]+	578.6 (22) / 284.3 (32)	18.9	17:0 Cer
22:0 dhCer	624.6 [M+H]+	606.6 (22) / 284.3 (32)	22.1	17:0 Cer
24:0 dhCer	652.7 [M+H]+	634.6 (24) / 284.3 (36)	25.7	17:0 Cer
24:1 dhCer	650.7 [M+H]+	632.7 (24) / 284.3 (36)	22.6	17:0 Cer
17:0 Cer	534.5 [M-H2O+H]+	264.3 (24) / 282.3 (28)	14.6	-
16:0 Cer	520.5 [M-H2O+H]+	264.3 (24) / 282.3 (24)	13.7	17:0 Cer
18:0 Cer	548.5 [M-H2O+H]+	264.2 (24) / 282.3 (28)	15.6	17:0 Cer
20:0 Cer	576.6 [M-H2O+H]+	264.3 (32) / 282.3 (28)	18	17:0 Cer
22:0 Cer	604.6 [M-H2O+H]+	264.3 (34) / 282.3 (30)	21	17:0 Cer
24:0 Cer	632.6 [M-H2O+H]+	264.3 (36) / 282.3 (28)	24.5	17:0 Cer
24:1 Cer	630.6 [M-H2O+H]+	264.3 (36) / 282.3 (32)	21.2	17:0 Cer
16:0 dhSM	705.6 [M+H]+	184.0 (8) / 86.1 (76)	13.5	d31-16:0 SM
18:0 dhSM	733.6 [M+H]+	184.0 (28) / 86.1 (76)	15.6	d31-16:0 SM
20:0 dhSM	761.6 [M+H]+	184.0 (28) / 86.1 (78)	18	d31-16:0 SM
22:0 dhSM	789.7 [M+H]+	184.0 (28) / 86.1 (78)	20.9	d31-16:0 SM
24:0 dhSM	817.7 [M+H]+	184.0 (28) / 86.1 (80)	24.5	d31-16:0 SM
24:1 dhSM	815.7 [M+H]+	184.0 (8) / 86.1 (80)	20.9	d31-16:0 SM
d31-16:0 SM	734.6 [M+H]+	184.0 (28) / 86.1 (76)	12.7	-
16:0 SM	703.6 [M+H]+	184.0 (8) / 86.1 (76)	12.8	d31-16:0 SM
18:0 SM	731.6 [M+H]+	184.0 (28) / 86.1 (76)	14.7	d31-16:0 SM
20:0 SM	759.6 [M+H]+	184.0 (28) / 86.1 (78)	17	d31-16:0 SM
22:0 SM	787.7 [M+H]+	184.0 (28) / 86.1 (78)	19.4	d31-16:0 SM
24:0 SM	815.7 [M+H]+	184.0 (28) / 86.1 (80)	22.7	d31-16:0 SM
24:1 SM	813.7 [M+H]+	184.0 (8) / 86.1 (80)	19.5	d31-16:0 SM
17:0 Glucosyl-Cer	714.6 [M+H]+	264.2 (44) / 696.6 (12)	13.2	-
16:0 Hexosyl-Cer	700.6 [M+H]+	264.2 (40) / 682.6 (12)	12.5	17:0 Glucosyl-Cer
24:1 Hexosyl-Cer	810.7 [M+H]+	264.2 (40) / 792.7 (16)	18.8	17:0 Glucosyl-Cer
17:0 Lactosyl-Cer	876.6 [M+H]+	264.3 (52) / 534.5 (24)	12.6	-
16:0 Lactosyl-Cer	862.6 [M+H]+	264.3 (48) / 520.5 (20)	12.1	17:0 Lactosyl-Cer
24:1 Lactosyl-Cer	972.7 [M+H]+	264.3 (56) / 630.7 (28)	17.8	17:0 Lactosyl-Cer
a Quantifiers are given in bold. Collision energies (in eV) are shown in parentheses.
